# Aneuploidy profiling among different types of brain metastases reveals a colon cancer-specific chromosomal signature

**DOI:** 10.64898/2026.10.28.762623

**Authors:** Aparajita Khan, Mengrui Zhang, Susan M. Grimes, Billy T. Lau, Anuja Sathe, Summer Han, Hanlee P. Ji

**Author notes:** These authors contributed equally to this work (Aparajita Khan, Mengrui Zhang).

## Abstract

Brain metastasis is a significant cause of patient morbidity and mortality. There is increasing evidence that genomic instability features such as aneuploidy are associated with metastases to the brain and other organs. We analyzed the genomic instability of brain metastases among different cancer types. This included brain metastases from non-small cell lung, breast, melanoma and colorectal cancer. Our study identified a significantly higher degree of genomic instability in colorectal brain metastases compared to the other types of brain metastases. Nex, we examined the brain metastases for the types of aneuploidy events, namely chromosomal arm imbalances that involved gains or losses. Colorectal cancer brain metastases had specific chromosomal arm imbalance profiles that included gains of 13q and 20q which were significantly more frequent compared to the other cancer types. We examined other colorectal cancer metastatic sites in the lung, liver, lymph nodes and the primary colon. Examining colorectal cancer metastases more closely, aneuploidy gains across either arms for chromosomes 7 and 16 were also higher among brain metastases compared to liver, lung and lymph node metastases. Overall, this study shows that colorectal cancer brain metastasis has specific aneuploidy profiles different than other cancer types as well as being different among other metastatic organ sites.
