## Supplementary tables for "Aneuploidy profiling among different types of brain metastases reveals a colon cancer-specific chromosomal signature"

### Sheet: SuppTable_1
	Supplementary Table 1: Metastatic and Primary Tumor Samples Across Four Cancer Types from Set 1
		Total	Primary Cancer
			CRC	NSCLC	Breast	Melanoma
	Samples/Patients	4259	1111	1485	615	1048
	Metastasis site distribution N(%)
	Metastasis-Brain	322 (12.99%)	22 (2.75%)	196 (25.72%)	63 (13.43%)	41 (9.15%)
	Metastasis-Liver	970 (39.13%)	584 (73.0%)	87 (11.42%)	86 (18.34%)	213 (47.54%)
	Metastasis-Lung	278 (11.21%)	124 (15.5%)	17 (2.23%)	79 (16.84%)	58 (12.95%)
	Metastasis-Lymph	909 (36.67%)	70 (8.75%)	462 (60.63%)	241 (51.39%)	136 (30.36%)
	Primary Samples	1780	311	723	146	600

### Sheet: SuppTable_2
	Supplementary Table 2. Comparison of amplifications from colorectal brain metastases to other cancer types brain metastases
	Arm	CNV_Type	Comparison	N_Ref	N_Comparator	Prop_Ref	Prop_Comparator	Prop_Diff	Pval	Padj_FDR
	13q	AMP	CRC-ALL	53	18	0.757	0.06	0.697	6.63892e-40	0
	20q	AMP	CRC-ALL	51	92	0.729	0.307	0.422	8.23155e-11	0
	16q	AMP	CRC-ALL	18	22	0.257	0.073	0.184	1.08898e-05	0.00015
	11p	AMP	CRC-ALL	18	24	0.257	0.08	0.177	3.19695e-05	0.00033
	19p	AMP	CRC-ALL	12	12	0.171	0.04	0.131	8.8133e-05	0.00072
	6q	AMP	CRC-ALL	9	7	0.129	0.023	0.106	0.000177449	0.00121
	2q	AMP	CRC-ALL	15	23	0.214	0.077	0.137	0.000695122	0.00407
	13q	AMP	CRC-BRCA	53	2	0.757	0.049	0.708	1.21327e-12	0
	7p	AMP	CRC-BRCA	47	7	0.671	0.171	0.5	4.86358e-07	1e-05
	7q	AMP	CRC-BRCA	36	4	0.514	0.098	0.416	1.28374e-05	0.00017
	20q	AMP	CRC-BRCA	51	14	0.729	0.341	0.388	7.34808e-05	0.00072
	13q	AMP	CRC-LC	53	8	0.757	0.041	0.716	7.44792e-34	0
	20q	AMP	CRC-LC	51	51	0.729	0.26	0.469	6.2269e-12	0
	19p	AMP	CRC-LC	12	5	0.171	0.026	0.145	3.16849e-05	0.00043
	16q	AMP	CRC-LC	18	17	0.257	0.087	0.17	0.000319448	0.00327
	11p	AMP	CRC-LC	18	18	0.257	0.092	0.165	0.000543507	0.00446
	13q	AMP	CRC-MELAN	53	8	0.757	0.127	0.63	5.88844e-13	0
	16p	AMP	CRC-MELAN	22	3	0.314	0.048	0.266	0.000104408	0.00214
	20q	AMP	CRC-MELAN	51	27	0.729	0.429	0.3	0.00043189	0.0059
	16q	AMP	CRC-MELAN	18	3	0.257	0.048	0.209	0.00106818	0.01095
	4q	DEL	CRC-ALL	44	69	0.629	0.23	0.399	9.12721e-11	0
	14q	DEL	CRC-ALL	31	38	0.443	0.127	0.316	1.37908e-09	0
	18p	DEL	CRC-ALL	38	76	0.543	0.253	0.29	2.32053e-06	3e-05
	17p	DEL	CRC-ALL	48	116	0.686	0.387	0.299	5.37307e-06	5e-05
	1p	DEL	CRC-ALL	28	47	0.4	0.157	0.243	5.53943e-06	5e-05
	4p	DEL	CRC-ALL	36	75	0.514	0.25	0.264	1.33456e-05	9e-05
	18q	DEL	CRC-ALL	40	105	0.571	0.35	0.221	0.000516767	0.00303
	21q	DEL	CRC-ALL	27	59	0.386	0.197	0.189	0.000652766	0.00335
	14q	DEL	CRC-BRCA	31	2	0.443	0.049	0.394	1.53003e-05	0.00063
	4q	DEL	CRC-LC	44	45	0.629	0.23	0.399	1.55937e-09	0
	14q	DEL	CRC-LC	31	25	0.443	0.128	0.315	3.64747e-08	0
	17p	DEL	CRC-LC	48	77	0.686	0.393	0.293	2.30419e-05	0.00031
	18p	DEL	CRC-LC	38	53	0.543	0.27	0.273	3.47962e-05	0.00036
	4p	DEL	CRC-LC	36	49	0.514	0.25	0.264	4.40635e-05	0.00036
	1p	DEL	CRC-LC	28	37	0.4	0.189	0.211	0.000378236	0.00258
	11q	DEL	CRC-LC	16	15	0.229	0.077	0.152	0.000721173	0.00422
	17p	DEL	CRC-MELAN	48	12	0.686	0.19	0.496	1.37704e-08	0
	4q	DEL	CRC-MELAN	44	11	0.629	0.175	0.454	1.4348e-07	0
	8p	DEL	CRC-MELAN	45	13	0.643	0.206	0.437	4.95153e-07	1e-05
	1p	DEL	CRC-MELAN	28	2	0.4	0.032	0.368	5.69939e-07	1e-05
	4p	DEL	CRC-MELAN	36	8	0.514	0.127	0.387	2.61436e-06	2e-05
	22q	DEL	CRC-MELAN	28	4	0.4	0.063	0.337	7.45343e-06	5e-05
	18q	DEL	CRC-MELAN	40	13	0.571	0.206	0.365	1.92318e-05	0.00011
	18p	DEL	CRC-MELAN	38	12	0.543	0.19	0.353	3.03652e-05	0.00015
	14q	DEL	CRC-MELAN	31	11	0.443	0.175	0.268	0.000855422	0.0038

### Sheet: SuppTable_3
	Supplement Table 3. Chromosome Arms with Significant Gain Events in mCRC-Brain compared to CRC-Primary.
	Chr Arm	mCRC-Brain	CRC Primary	Proportion in mCRC-Brain	Proportion in CRC Primary	Test	p-value	Confidence Interval	Adjusted
		(N)	(N)			statistic			p-value signif
	Total_n	70	377
	Arm_1q	17	10	0.243	0.027	44.946	1.013e-11	[ 0.122 - 1 ]	***
	Arm_2p	13	6	0.186	0.016	37.755	4.01e-10	[ 0.084 - 1 ]	***
	Arm_2q	15	6	0.214	0.016	47.553	2.677e-12	[ 0.109 - 1 ]	***
	Arm_3q	20	6	0.286	0.016	73.599	4.786e-18	[ 0.172 - 1 ]	***
	Arm_5p	10	9	0.143	0.024	17.717	1.282e-05	[ 0.041 - 1 ]	***
	Arm_6p	14	8	0.2	0.021	36.595	7.271e-10	[ 0.091 - 1 ]	***
	Arm_6q	9	2	0.129	0.005	32.414	6.23e-09	[ 0.049 - 1 ]	***
	Arm_7p	47	82	0.671	0.218	57.06	2.113e-14	[ 0.347 - 1 ]	***
	Arm_7q	36	54	0.514	0.143	48.266	1.86e-12	[ 0.26 - 1 ]	***
	Arm_10p	7	3	0.1	0.008	18.854	7.056e-06	[ 0.024 - 1 ]	***
	Arm_11p	18	12	0.257	0.032	44.339	1.381e-11	[ 0.13 - 1 ]	***
	Arm_11q	7	3	0.1	0.008	18.854	7.056e-06	[ 0.024 - 1 ]	***
	Arm_12p	14	17	0.2	0.045	19.616	4.735e-06	[ 0.066 - 1 ]	***
	Arm_13q	53	146	0.757	0.387	31.22	1.152e-08	[ 0.268 - 1 ]	***
	Arm_16p	22	11	0.314	0.029	66.078	2.167e-16	[ 0.184 - 1 ]	***
	Arm_16q	18	0	0.257	0	94.466	1.246e-22	[ 0.163 - 1 ]	***
	Arm_17q	13	13	0.186	0.034	21.964	1.389e-06	[ 0.065 - 1 ]	***
	Arm_19p	12	12	0.171	0.032	19.98	3.913e-06	[ 0.056 - 1 ]	***
	Arm_20p	22	33	0.314	0.088	26.07	1.646e-07	[ 0.124 - 1 ]	***
	Arm_20q	51	128	0.729	0.34	35.616	1.201e-09	[ 0.284 - 1 ]	***
	Arm_22q	7	2	0.1	0.005	22.249	1.198e-06	[ 0.027 - 1 ]	***

### Sheet: SuppTable_4
	Supplementary Table 4. Chromosome Arms with Significant Gain Events in mCRC-Brain compared to mCRC Liver, Lung, or Lymph Nodes.
	Chr Arm	mCRC-Brain	mCRC Liver/ Lung/ Lymph	Proportion in mCRC-Brain	Proportion in mCRC Liver/ Lung/ Lymph	Test	p-value	Confidence Interval	Adjusted
		(N)	(N)			statistic			p-value signif
	Total_n	70	795
	Arm_1q	17	47	0.243	0.059	29.075	3.481e-08	[ 0.091 - 1 ]	***
	Arm_2p	13	19	0.186	0.024	42.852	2.952e-11	[ 0.077 - 1 ]	***
	Arm_2q	15	20	0.214	0.025	54.501	7.77e-14	[ 0.1 - 1 ]	***
	Arm_3q	20	26	0.286	0.033	76.845	9.246e-19	[ 0.156 - 1 ]	***
	Arm_7p	47	281	0.671	0.353	26.297	1.464e-07	[ 0.214 - 1 ]	***
	Arm_7q	36	195	0.514	0.245	22.43	1.09e-06	[ 0.16 - 1 ]	***
	Arm_11p	18	43	0.257	0.054	37.43	4.737e-10	[ 0.108 - 1 ]	***
	Arm_12p	14	41	0.2	0.052	21.377	1.886e-06	[ 0.061 - 1 ]	***
	Arm_12q	9	16	0.129	0.02	23.232	7.178e-07	[ 0.034 - 1 ]	***
	Arm_13q	53	384	0.757	0.483	18.259	9.642e-06	[ 0.177 - 1 ]	***
	Arm_16p	22	30	0.314	0.038	82.257	5.973e-20	[ 0.177 - 1 ]	***
	Arm_16q	18	5	0.257	0.006	146.874	4.18e-34	[ 0.157 - 1 ]	***
	Arm_17q	13	24	0.186	0.03	34.303	2.359e-09	[ 0.071 - 1 ]	***
	Arm_19p	12	10	0.171	0.013	59.243	6.969e-15	[ 0.077 - 1 ]	***
	Arm_19q	10	25	0.143	0.031	17.798	1.228e-05	[ 0.034 - 1 ]	***
	Arm_20p	22	69	0.314	0.087	32.995	4.621e-09	[ 0.127 - 1 ]	***
	Arm_20q	51	298	0.729	0.375	31.993	7.738e-09	[ 0.254 - 1 ]	***

### Sheet: SuppTable_5
	Supplementary Table 5. Chromosome Arms with Significant Loss Events in mCRC-Brain compared to CRC-Primary
	Chr Arm	mCRC-Brain	CRC Primary	Proportion in mCRC-Brain	Proportion in CRC Primary	Test	p-value	Confidence Interval	Adjusted
		(N)	(N)			statistic			p-value signif
	Total_n	70	377
	Arm_1p	28	29	0.4	0.077	52.523	2.127e-13	[ 0.216 - 1 ]	***
	Arm_3p	17	13	0.243	0.034	37.682	4.163e-10	[ 0.114 - 1 ]	***
	Arm_4p	36	53	0.514	0.141	49.387	1.051e-12	[ 0.263 - 1 ]	***
	Arm_4q	44	52	0.629	0.138	81.39	9.264e-20	[ 0.383 - 1 ]	***
	Arm_8p	45	113	0.643	0.3	28.932	3.748e-08	[ 0.233 - 1 ]	***
	Arm_9p	10	6	0.143	0.016	24.01	4.792e-07	[ 0.049 - 1 ]	***
	Arm_9q	7	2	0.1	0.005	22.249	1.198e-06	[ 0.027 - 1 ]	***
	Arm_11q	16	23	0.229	0.061	18.764	7.396e-06	[ 0.074 - 1 ]	***
	Arm_14q	31	52	0.443	0.138	34.316	2.343e-09	[ 0.195 - 1 ]	***
	Arm_17p	48	118	0.686	0.313	33.553	3.468e-09	[ 0.265 - 1 ]	***
	Arm_21q	27	28	0.386	0.074	50.224	6.858e-13	[ 0.205 - 1 ]	***
	Arm_22q	28	45	0.4	0.119	32.006	7.687e-09	[ 0.172 - 1 ]	***

### Sheet: SuppTable_6
	Supplementary Table 6. Chromosome Arms with Significant Loss Events in mCRC-Brain compared to mCRC Liver, Lung, or Lymph Nodes.
	Chr Arm	mCRC-Brain	mCRC Liver/ Lung/ Lymph	Proportion in mCRC-Brain	Proportion in mCRC Liver/ Lung/ Lymph	Test	p-value	Confidence Interval	Adjusted
		(N)	(N)			statistic			p-value signif
	Total_n	70	795
	Arm_1p	28	140	0.4	0.176	19.203	5.878e-06	[ 0.117 - 1 ]	***
	Arm_4q	44	273	0.629	0.343	21.324	1.939e-06	[ 0.178 - 1 ]	***
	Arm_11q	16	58	0.229	0.073	17.975	1.119e-05	[ 0.064 - 1 ]	***
	Arm_14q	31	163	0.443	0.205	19.571	4.846e-06	[ 0.13 - 1 ]	***
	Arm_17p	48	262	0.686	0.33	33.958	2.816e-09	[ 0.253 - 1 ]	***
	Arm_21q	27	113	0.386	0.142	26.37	1.409e-07	[ 0.138 - 1 ]	***

### Sheet: SuppTable_7-10
	Supplementary Table 7. Comparison of Gene Mutations in CRC Brain Metastasis (mCRC-Brain) v. CRC primary tumors.
	Gene	mCRC-Brain	Primary	mCRC-Brain	CRC Primary	Odds Ratio	CI Low	CI High	p-value	adjusted p-value
		(N)	(N)	(%)	(%)
	TP53	18	82	196	63	2.61	0.83	10.87	0.106	0.705
	APC	16	73	230	74	0.93	0.33	3	0.807	0.968
	KRAS	14	64	123	40	2.65	1	7.53	0.042	0.705
	TGFBR2	3	14	18	6	2.55	0.44	9.95	0.154	0.705
	IRS1	3	14	20	6	2.28	0.4	8.78	0.188	0.705
	CTNNB1	3	14	30	10	1.47	0.26	5.45	0.469	0.915
	FBXW7	3	14	65	21	0.6	0.11	2.12	0.586	0.915
	PIK3CD	2	9	7	2	4.29	0.41	24.67	0.114	0.705
	PRKD1	2	9	9	3	3.32	0.33	17.69	0.16	0.705
	DICER1	2	9	11	4	2.71	0.27	13.74	0.21	0.705
	Supplementary Table 8. Comparison of Gene Mutations in CRC Brain Metastasis (mCRC-Brain) vs. Liver Metastasis (mCRC-Liver).
	Gene	mCRC-Brain	mCRC-Liver	mCRC-Brain	mCRC-Liver	Odds Ratio	CI Low	CI High	p-value	adjusted p-value
		(N)	(N)	(%)	(%)
	TP53	18	479	82	83	0.94	0.3	3.9	1	1
	APC	16	483	73	83	0.53	0.19	1.7	0.24	0.325
	KRAS	14	237	64	41	2.52	0.97	7.05	0.046	0.191
	IRS1	3	11	14	2	8.08	1.34	34.26	0.012	0.172
	TGFBR2	3	12	14	2	7.4	1.24	30.79	0.015	0.172
	CTNNB1	3	22	14	4	3.98	0.7	15.11	0.058	0.191
	FBXW7	3	48	14	8	1.74	0.32	6.25	0.421	0.484
	DICER1	2	6	9	1	9.45	0.88	57.35	0.031	0.191
	NSD1	2	7	9	1	8.1	0.77	46.36	0.039	0.191
	PIK3R1	2	9	9	2	6.29	0.62	33.4	0.058	0.191
	Supplementary Table 9. Comparison of Gene Mutations in CRC Brain Metastasis (mCRC-Brain) vs. Lung Metastasis (mCRC-Lung) up to 10% most frequent
	Gene	mCRC_Brain	mCRC-Lung	mCRC_Brain	mCRC-Lung	Odds Ratio	CI Low	CI High	p-value	adjusted p-value
		(N)	(N)	(%)	(%)
	TP53	18	103	82	83	0.92	0.26	4.11	1	1
	APC	16	103	73	83	0.55	0.18	1.91	0.246	0.761
	KRAS	14	66	64	53	1.53	0.55	4.54	0.487	0.89
	FBXW7	3	17	14	14	0.99	0.17	3.95	1	1
	ERBB4	2	5	9	4	2.36	0.21	15.69	0.284	0.761
	FLT4	2	5	9	4	2.36	0.21	15.69	0.284	0.761
	PTPRT	2	5	9	4	2.36	0.21	15.69	0.284	0.761
	ZFHX3	2	6	9	5	1.96	0.18	11.98	0.346	0.761
	BRAF	2	7	9	6	1.66	0.16	9.63	0.625	0.89
	AMER1	2	8	9	6	1.45	0.14	8.02	0.647	0.89
	Supplementary Table 10. Comparison of Gene Mutations in CRC Brain Metastasis (mCRC-Brain) vs. Lymph Node Metastasis (mCRC-Lymph)
	Gene	mCRC_Brain	mCRC-Lymph	mCRC_Brain	mCRC-Lymph	Odds Ratio	CI Low	CI High	p-value	adjusted p-value
		(N)	(N)	(%)	(%)
	TP53	18	60	82	87	0.68	0.16	3.37	0.507	1
	APC	16	52	73	75	0.87	0.27	3.17	0.785	1
	KRAS	14	19	64	28	4.52	1.49	14.65	0.004	0.032
	FBXW7	3	9	14	13	1.05	0.17	4.81	1	1
	BRAF	2	15	9	22	0.36	0.04	1.79	0.226	0.904
	SMAD4	2	10	9	14	0.59	0.06	3.15	0.723	1
